# Eg5 Inhibitor SB743921 Causes p53-Dependent Cell Cycle Arrest, Senescence and Death in Tumor Cells

**DOI:** 10.1101/2025.01.23.634373

**Authors:** Iaroslav E. Abramenko, Alvina I. Khamidullina, Tamara A. Kiryukhina, Anna V. Tvorogova, Nataliya G. Pavlenko, Alexandra V. Bruter, Victor V. Tatarskiy

**Affiliations:** Laboratory of Molecular Oncobiology, Institute of Gene Biology, Russian Academy of Sciences, Moscow 119334, Russia; Center for Precision Genome Editing and Genetic Technologies for Biomedicine, Institute of Gene Biology, Russian Academy of Sciences, Moscow 119334, Russia

**Keywords:** SB743921, Eg5 inhibitor, Ixabepilone, mitotic inhibitors, p53, CKI, cell death

## Abstract

Mitotic inhibitors, such as Vinca alkaloids and taxanes, are one of the most effective chemotherapeutic agents used in the clinic. Despite their advantages, there are drawbacks to their use – primarily development of resistance and a high rate of side-effects, including damage to non-proliferating tissues. A range of new inhibitors targeting mitosis, whose activity does not depend on the binding to tubulin, are currently tested in clinical trials. Among such agents, inhibitors of Eg5 kinesin are highly promising due to their high activity and specificity. Here we show that compared to other drugs that target mitosis, an Eg5 inhibitor, SB743921, preferentially eliminates *TP53*-mutated cells and induces irreversible senescence, even after the drug washout, regardless of the p53 status. These effects are not defined by the immediate block of mitosis where SB743921 and a clinically used mitotic inhibitor Ixabepilone induce similar rates of mitotic arrest, apoptosis and induction of p53 and p21, but rather a long-term reaction, with absence of proteins required for replication, such as Cyclin A, E2F1, pRB. While after the washout Ixabepilone-treated cells can exit senescence and resume proliferation, cells treated with SB743921 did not exit the senescent state and did not resume proliferation as based on SA-β-galactosidase staining and EdU incorporation. The remaining senescent cells were effectively eliminated by Bcl2/Bcl-xL/Bcl-w inhibitor ABT-263, showing a potential of the combinational therapy with senolytic drugs. In total, we show the capacity of Eg5-targeting drugs for therapy of high-risk *TP53*-mutated tumors, which are potentially resistant to clinically approved mitotic inhibitors.
