## Supplementary Table S for "Eg5 Inhibitor SB743921 Causes p53-Dependent Cell Cycle Arrest, Senescence and Death in Tumor Cells"

### Sheet: List of antibodies
Target	Clone	Host	Manufacturer
β-actin	AC-74	Mouse	Sigma-Aldrich
p53	DO-7	Mouse	Cell Signaling Technology
p21 Waf1/Cip1	12D1	Rabbit
p27 Kip1 XP®	D69C12	Rabbit
p18 INK4C	DCS118	Rabbit
Rb	4H1	Mouse
Phospho-Rb (Ser807/811)	D20B12	Rabbit
E2F1	KH95	Mouse	Invitrogen
Cyclin D1	92G2	Rabbit	Cell Signaling Technology
Cyclin E1	HE12	Mouse
Cyclin A2	BF683	Mouse
Cyclin B1	polyclonal	Rabbit
Phospho-CDK1/cdc2 (Tyr15)	10A11	Rabbit
Phospho-CDK1/2/3 (T14)	ARC1545	Rabbit	ABclonal
PARP	polyclonal	Rabbit	Cell Signaling Technology
Anti-Rabbit IgG, HRP-linked	-	Goat
Anti-Mouse IgG, HRP-linked	-	Horse

### Sheet: List of primers
Primer	Sequence
RPLP0-F	ACT GGA GAC AAA GTG GGA GCC
RPLP0-R	CAG ACA CTG GCA ACA TTG CG
MYC-F	CAC CGA GTC GTA GTC GAG GT
MYC-R	TTT CGG GTA GTG GAA AAC CA
BCL2L1-F	TGC ATT GTT CCC ATA GAG TTC CA
BCL2L1-R	CCT GAA TGA CCA CCT AGA GCC TT
BCL2L2-F	CTT TGT CTT TGG GGC TGC AC
BCL2L2-R	CTG TGA ACT CCG CCC AGC
MDM2-F	TGT TTG GCG TGC CAA GCT TC
MDM2-R	CAC AGA TGT ACC TGA GTC CGA TG
TP53-F	GAG CTG AAT GAG GCC TTG GA
TP53-R	CTG AGT CAG GCC CTT CTG TCT
CDKN1B-F	ATA AGG AAG CGA CCT GCA ACC G
CDKN1B-R	TTC TTG GGC GTC TGC TCC ACA G
CDKN1A-R	CAT TAG CGC ATC ACA GTC GC
CDKN1A-F	AGT CAG TTC CTT GTG GAG CC
CDKN2C-F	CCT GAT CGT CAG GAC CCT A
CDKN2C-R	TCT AAG TAG CAG TCT CCT GGC A
BBC3-F	ACC TCA ACG CAC AGT ACG AG
BBC3-R	AGG AGT CCC ATG ATG AGA TTG T
BAX-F	TTG CTT CAG GGT TTC ATC CA
BAX-R	AGA CAC TCG CTC AGC TTC TTG
PMAIP1-F	GAG GAA CAA GTG CAA GTA GCT G
PMAIP1-R	GGA GTC CCC TCA TGC AAG TT
BUB1-F	GCT CTG TCA GCA GAC TTC CTT C
BUB1-R	CAG CAG ATG TGA AGT CTC CTG G
BUB1B-F	GTG GAA GAG ACT GCA CAA CAG C
BUB1B-R	CAG ACG CTT GCT GAT GGC TC
